# CRISPR/Cas9-mediated germline mutagenesis in the subsocial parasitoid wasp, *Sclerodermus guani*

**DOI:** 10.1101/2025.01.11.632282

**Authors:** Zi Ye, Guanzhen Fan, Yun Wei, Li Li, Feng Liu

## Abstract

The ectoparasitoid wasp *Sclerodermus guani* (Hymenoptera: Bethylidae), as a subsocial insect, is widely applied in biological control against beetle vectors of pine wood nematodes. Despite significant advances in behavioral research, functional genetics in *S. guani* remains underdeveloped due to the absence of efficient gene manipulation tools. In this study, we employed CRISPR-mediated mutagenesis to achieve germline gene knockout targeting the eye pigment associated gene *kynurenine 3-monooxygenase* (*KMO*). Phylogenetic analysis revealed that *S. guani* KMO shares a close relationship with its homolog in *Prorops nasuta* (Hymenoptera: Bethylidae). Two single-guide RNAs (sgRNAs), coupled with Cas9 protein with and without nuclear localization signal (NLS) were tested. Both sgRNAs induced specific *in vitro* DNA cleavage and *in vivo* heritable indels at the target genomic loci. Homozygous null mutant females and males exhibit a white-eye phenotype, which was identified during pupal stage. Optimal editing efficiency *in vivo* was achieved using the Cas9-NLS variant. Given the complication of germline gene editing in eusocial Hymenopterans, the application of CRISPR in the subsocial parasitoid wasp *S. guani* provides an accessible research platform for the molecular evolution of insect sociality.
