## Supplementary information 1 for "CRISPR/Cas9-mediated germline mutagenesis in the subsocial parasitoid wasp, *Sclerodermus guani*"

### Sheet: Sheet1
Primers	Sequences (5' to 3')	Comments
F1	ACGCAGATCTTGAAGGTGGAA	Amp1 amplification
R1	CCTGTGAACGTGCCATCATC	Amp1 amplification
F2	TGGGCAAGCGGAATTATCCT	Amp2 amplification
R2	ATTTCTGTGGCTTCACGCAC	Amp2 amplification
SG_sgRNA1	TTCTAATACGACTCACTATAGTTTGACTACAATTGAACAAGTTTTAGAGCTAGA	sgRNA1 synthesis; sgRNA1 squence in red
SG_sgRNA2	TTCTAATACGACTCACTATAGATTCGTAAGGAGGATTCGAGGTTTTAGAGCTAGA	sgRNA2 synthesis; sgRNA2 squence in red
